# Automated, high-dimensional evaluation of physiological aging and resilience in outbred mice

**DOI:** 10.1101/2021.08.02.454830

**Authors:** Zhenghao Chen, Anil Raj, G.V. Prateek, Andrea Di Francesco, Justin Liu, Brice E. Keyes, Ganesh Kolumam, Vladimir Jojic, Adam Freund

## Abstract

Behavior and physiology are essential readouts in many studies but have not benefited from the high-dimensional data revolution that has transformed molecular and cellular phenotyping. To address this, we developed an approach that combines commercially available automated phenotyping hardware with a systems biology analysis pipeline to generate a high-dimensional readout of mouse behavior/physiology, as well as intuitive and health-relevant summary statistics (resilience and biological age). We used this platform to longitudinally evaluate aging in hundreds of outbred mice across an age range from 6 months to 3.4 years. In contrast to the assumption that aging can only be measured at the limits of animal ability via challenge-based tasks, we observed widespread physiological and behavioral aging starting in early life. Using network connectivity analysis, we found that organism-level resilience exhibited an accelerating decline with age that was distinct from the trajectory of individual phenotypes. We developed a method, Combined Aging and Survival Prediction of Aging Rate (CASPAR), for jointly predicting chronological age and survival time and showed that the resulting model is able to predict both variables simultaneously, a behavior that is not captured by separate age and mortality prediction models. This study provides a uniquely high-resolution view of physiological aging in mice and demonstrates that systems-level analysis of physiology provides insights not captured by individual phenotypes. The approach described here allows aging, and other processes that affect behavior and physiology, to be studied with sophistication and rigor.
