## Supplementary material for "Automated, high-dimensional evaluation of physiological aging and resilience in outbred mice": Table S1 - Univariate KT Test Against Age

### Sheet: Sheet1
feature	kt_coeff	pvalue	corrected_pvalue	significant		Total significant:	250
AllMeters	0.08697	7.20549e-13	2.22649e-10	TRUE		% Significant:	80.9061
BodyMass	0.177286	2.25191e-48	6.95842e-46	TRUE
Food	-0.08448	7.0619e-12	2.18213e-09	TRUE
KCal_hr	-0.240314	2.39542e-87	7.40184e-85	TRUE
PedMeters	0.056838	2.90904e-06	0.000898893	TRUE
PedSpeed	-0.098902	3.35164e-16	1.03566e-13	TRUE
RQ	-0.094934	9.51395e-15	2.93981e-12	TRUE
VCO2	-0.277899	5.30992e-116	1.64077e-113	TRUE
VH2O	-0.193266	1.74999e-53	5.40746e-51	TRUE
VO2	-0.216574	2.6959e-71	8.33034e-69	TRUE
Water	-0.112731	2.26455e-20	6.99744e-18	TRUE
WheelMeters	-0.263805	1.66649e-83	5.14946e-81	TRUE
WheelSpeed	-0.161012	3.0474e-40	9.41645e-38	TRUE
XBreak	0.042601	0.000461564	0.142623	FALSE
YBreak	0.190191	4.1976e-55	1.29706e-52	TRUE
ZBreak	0.01178	0.344601	106.482	FALSE
Rest	0.074605	7.55998e-10	2.33603e-07	TRUE
Sleep	0.026309	0.03035	9.37815	FALSE
Active	-0.156936	4.01398e-38	1.24032e-35	TRUE
Run	-0.286906	1.5891e-123	4.91032e-121	TRUE
Eat&Drink	0.087451	5.58823e-13	1.72676e-10	TRUE
Eat	0.120289	3.41384e-23	1.05488e-20	TRUE
AllMeters(REST)	0.174083	2.18487e-47	6.75124e-45	TRUE
AllMeters(SLEEP)	0.158754	1.22611e-37	3.78869e-35	TRUE
AllMeters(ACTIVE)	0.134434	5.25537e-28	1.62391e-25	TRUE
AllMeters(RUN)	0.019214	0.116556	36.0159	FALSE
AllMeters(EAT&DRINK)	0.063046	1.81699e-07	5.61451e-05	TRUE
AllMeters(EAT)	-0.011213	0.352063	108.787	FALSE
BodyMass(REST)	0.182699	6.22697e-52	1.92413e-49	TRUE
BodyMass(SLEEP)	0.178996	2.43943e-47	7.53783e-45	TRUE
BodyMass(ACTIVE)	0.202283	4.20169e-61	1.29832e-58	TRUE
BodyMass(RUN)	0.205914	2.36109e-63	7.29576e-61	TRUE
BodyMass(EAT&DRINK)	0.188264	1.28129e-54	3.95918e-52	TRUE
BodyMass(EAT)	0.182043	1.71468e-51	5.29837e-49	TRUE
Food(REST)	0.021475	0.0801094	24.7538	FALSE
Food(SLEEP)	0.108634	1.10065e-17	3.40102e-15	TRUE
Food(ACTIVE)	0.054989	1.24196e-05	0.00383767	TRUE
Food(RUN)	-0.05364	1.64348e-05	0.00507836	TRUE
Food(EAT&DRINK)	-0.139456	1.23685e-29	3.82187e-27	TRUE
Food(EAT)	-0.093034	4.24019e-14	1.31022e-11	TRUE
KCal_hr(REST)	-0.199394	1.64261e-61	5.07565e-59	TRUE
KCal_hr(SLEEP)	-0.231074	6.36883e-77	1.96797e-74	TRUE
KCal_hr(ACTIVE)	-0.181313	1.61683e-48	4.99601e-46	TRUE
KCal_hr(RUN)	-0.233843	1.40171e-80	4.3313e-78	TRUE
KCal_hr(EAT&DRINK)	-0.191822	1.94826e-56	6.02013e-54	TRUE
KCal_hr(EAT)	-0.208938	3.11489e-67	9.625e-65	TRUE
PedMeters(REST)	0.132645	4.40217e-28	1.36027e-25	TRUE
PedMeters(SLEEP)	0.203154	4.04112e-60	1.24871e-57	TRUE
PedMeters(ACTIVE)	0.105103	1.59759e-17	4.93656e-15	TRUE
PedMeters(RUN)	-0.010137	0.408957	126.368	FALSE
PedMeters(EAT&DRINK)	0.058801	1.28573e-06	0.000397292	TRUE
PedMeters(EAT)	-0.006227	0.607161	187.613	FALSE
PedSpeed(REST)	0.122208	3.29393e-24	1.01783e-21	TRUE
PedSpeed(SLEEP)	0.19151	5.9819e-54	1.84841e-51	TRUE
PedSpeed(ACTIVE)	-0.093562	2.24737e-14	6.94438e-12	TRUE
PedSpeed(RUN)	-0.029338	0.0165614	5.11749	FALSE
PedSpeed(EAT&DRINK)	-0.012632	0.295886	91.4288	FALSE
PedSpeed(EAT)	-0.0591	9.34721e-07	0.000288829	TRUE
RQ(REST)	-0.067731	2.85146e-08	8.81101e-06	TRUE
RQ(SLEEP)	-0.084233	2.44247e-11	7.54723e-09	TRUE
RQ(ACTIVE)	-0.037007	0.0030036	0.928114	FALSE
RQ(RUN)	-0.014769	0.235167	72.6665	FALSE
RQ(EAT&DRINK)	-0.046862	0.000131547	0.0406482	TRUE
RQ(EAT)	-0.073097	2.13653e-09	6.60189e-07	TRUE
VCO2(REST)	-0.298346	3.90887e-135	1.20784e-132	TRUE
VCO2(SLEEP)	-0.316574	1.25533e-142	3.87898e-140	TRUE
VCO2(ACTIVE)	-0.226314	3.02003e-73	9.33191e-71	TRUE
VCO2(RUN)	-0.249676	5.56907e-90	1.72084e-87	TRUE
VCO2(EAT&DRINK)	-0.272584	7.13884e-110	2.2059e-107	TRUE
VCO2(EAT)	-0.275716	9.71445e-115	3.00177e-112	TRUE
VH2O(REST)	-0.191872	2.67852e-53	8.27662e-51	TRUE
VH2O(SLEEP)	-0.162844	1.25616e-36	3.88154e-34	TRUE
VH2O(ACTIVE)	-0.15511	3.6953e-34	1.14185e-31	TRUE
VH2O(RUN)	-0.165107	1.43429e-38	4.43197e-36	TRUE
VH2O(EAT&DRINK)	-0.192119	5.78911e-53	1.78884e-50	TRUE
VH2O(EAT)	-0.191538	4.57908e-53	1.41493e-50	TRUE
VO2(REST)	-0.172953	1.00533e-46	3.10648e-44	TRUE
VO2(SLEEP)	-0.205326	2.73573e-61	8.45339e-59	TRUE
VO2(ACTIVE)	-0.168439	4.97219e-42	1.53641e-39	TRUE
VO2(RUN)	-0.232499	7.77276e-80	2.40178e-77	TRUE
VO2(EAT&DRINK)	-0.157766	8.99715e-39	2.78012e-36	TRUE
VO2(EAT)	-0.171244	9.36922e-46	2.89509e-43	TRUE
Water(REST)	0.110385	8.98109e-20	2.77516e-17	TRUE
Water(SLEEP)	0.111938	3.41159e-19	1.05418e-16	TRUE
Water(ACTIVE)	-0.001064	0.933888	288.571	FALSE
Water(RUN)	-0.093896	2.41474e-14	7.46154e-12	TRUE
Water(EAT&DRINK)	0.006121	0.615724	190.259	FALSE
Water(EAT)	-0.071496	3.63804e-09	1.12415e-06	TRUE
WheelMeters(REST)	0.059874	1.05644e-05	0.0032644	TRUE
WheelMeters(SLEEP)	0.116722	7.5219e-17	2.32427e-14	TRUE
WheelMeters(ACTIVE)	-0.186892	1.42646e-37	4.40775e-35	TRUE
WheelMeters(RUN)	-0.241537	2.79697e-62	8.64263e-60	TRUE
WheelMeters(EAT&DRINK)	0.021778	0.108663	33.577	FALSE
WheelMeters(EAT)	0.101125	8.30174e-14	2.56524e-11	TRUE
WheelSpeed(REST)	0.118601	8.48704e-23	2.6225e-20	TRUE
WheelSpeed(SLEEP)	0.119149	1.03719e-21	3.20491e-19	TRUE
WheelSpeed(ACTIVE)	-0.137421	4.15393e-29	1.28356e-26	TRUE
WheelSpeed(RUN)	-0.154467	2.21366e-36	6.8402e-34	TRUE
WheelSpeed(EAT&DRINK)	-0.028797	0.0172361	5.32597	FALSE
WheelSpeed(EAT)	0.03071	0.010896	3.36686	FALSE
XBreak(REST)	0.140308	3.6399e-31	1.12473e-28	TRUE
XBreak(SLEEP)	0.151943	2.81195e-34	8.68893e-32	TRUE
XBreak(ACTIVE)	0.075472	9.92027e-10	3.06536e-07	TRUE
XBreak(RUN)	0.067221	4.51725e-08	1.39583e-05	TRUE
XBreak(EAT&DRINK)	-0.039844	0.00104036	0.321471	FALSE
XBreak(EAT)	-0.095404	3.2573e-15	1.0065e-12	TRUE
YBreak(REST)	0.232387	2.19757e-82	6.79049e-80	TRUE
YBreak(SLEEP)	0.237815	2.19083e-81	6.76966e-79	TRUE
YBreak(ACTIVE)	0.219905	3.04433e-71	9.40697e-69	TRUE
YBreak(RUN)	0.14232	5.22429e-31	1.61431e-28	TRUE
YBreak(EAT&DRINK)	0.134948	1.07045e-28	3.3077e-26	TRUE
YBreak(EAT)	0.113458	7.43303e-21	2.29681e-18	TRUE
ZBreak(REST)	-0.017763	0.151418	46.7882	FALSE
ZBreak(SLEEP)	-0.013308	0.296581	91.6434	FALSE
ZBreak(ACTIVE)	-0.005208	0.680779	210.361	FALSE
ZBreak(RUN)	-0.048971	0.000116894	0.0361201	TRUE
ZBreak(EAT&DRINK)	-0.00568	0.648208	200.296	FALSE
ZBreak(EAT)	0.04869	8.65911e-05	0.0267567	TRUE
sleeping num period	0.125085	3.68597e-23	1.13897e-20	TRUE
sleeping mean period	-0.121837	3.20832e-22	9.9137e-20	TRUE
sleeping mean interval	-0.05976	8.81715e-07	0.00027245	TRUE
sleeping max period	-0.065424	1.8607e-07	5.74957e-05	TRUE
sleeping max interval	-0.078507	1.0215e-10	3.15642e-08	TRUE
exercising num period	-0.049718	5.24145e-05	0.0161961	TRUE
exercising mean period	-0.241532	1.18515e-85	3.66211e-83	TRUE
exercising mean interval	0.128854	2.62307e-26	8.10527e-24	TRUE
exercising max period	-0.265016	7.08679e-104	2.18982e-101	TRUE
exercising max interval	0.089403	1.64497e-13	5.08294e-11	TRUE
feeding num period	-0.102607	2.68805e-16	8.30609e-14	TRUE
feeding mean period	0.229112	2.43353e-73	7.51961e-71	TRUE
feeding mean interval	0.071184	1.30293e-08	4.02607e-06	TRUE
feeding max period	0.10448	5.96204e-17	1.84227e-14	TRUE
feeding max interval	-0.00599	0.631351	195.087	FALSE
AllMeters(dark)	0.108924	1.42673e-19	4.40858e-17	TRUE
AllMeters(early-dark)	0.194398	1.09753e-58	3.39138e-56	TRUE
AllMeters(early-light)	-0.140685	1.44772e-31	4.47345e-29	TRUE
AllMeters(late-dark)	0.115199	1.05238e-21	3.25187e-19	TRUE
AllMeters(late-light)	0.035642	0.00306231	0.946253	FALSE
AllMeters(light)	0.01864	0.122174	37.7518	FALSE
BodyMass(dark)	0.185023	3.11985e-53	9.64034e-51	TRUE
BodyMass(early-dark)	0.182663	6.27405e-52	1.93868e-49	TRUE
BodyMass(early-light)	0.182055	1.35156e-51	4.17631e-49	TRUE
BodyMass(late-dark)	0.185877	1.00339e-53	3.10046e-51	TRUE
BodyMass(late-light)	0.18006	1.58764e-50	4.90579e-48	TRUE
BodyMass(light)	0.178661	1.43779e-49	4.44276e-47	TRUE
Food(dark)	-0.068772	1.88454e-08	5.82322e-06	TRUE
Food(early-dark)	0.031691	0.00957434	2.95847	FALSE
Food(early-light)	-0.218033	4.55461e-71	1.40738e-68	TRUE
Food(late-dark)	-0.014572	0.233525	72.1591	FALSE
Food(late-light)	-0.097805	1.28802e-15	3.97997e-13	TRUE
Food(light)	-0.080702	4.5812e-11	1.41559e-08	TRUE
KCal_hr(dark)	-0.252022	3.54389e-97	1.09506e-94	TRUE
KCal_hr(early-dark)	-0.249197	4.71211e-95	1.45604e-92	TRUE
KCal_hr(early-light)	-0.229922	3.35396e-81	1.03637e-78	TRUE
KCal_hr(late-dark)	-0.18676	3.21345e-54	9.92956e-52	TRUE
KCal_hr(late-light)	-0.170983	9.81751e-46	3.03361e-43	TRUE
KCal_hr(light)	-0.168146	4.15996e-44	1.28543e-41	TRUE
PedMeters(dark)	0.086532	7.49911e-13	2.31722e-10	TRUE
PedMeters(early-dark)	0.169497	8.33538e-45	2.57563e-42	TRUE
PedMeters(early-light)	-0.148972	5.2676e-35	1.62769e-32	TRUE
PedMeters(late-dark)	0.09261	1.67195e-14	5.16633e-12	TRUE
PedMeters(late-light)	0.010422	0.387809	119.833	FALSE
PedMeters(light)	-0.000933	0.938514	290.001	FALSE
PedSpeed(dark)	-0.116419	3.92677e-22	1.21337e-19	TRUE
PedSpeed(early-dark)	-0.049371	4.09439e-05	0.0126517	TRUE
PedSpeed(early-light)	-0.177926	1.87315e-49	5.78804e-47	TRUE
PedSpeed(late-dark)	-0.039199	0.00112619	0.347993	FALSE
PedSpeed(late-light)	-0.003269	0.785942	242.856	FALSE
PedSpeed(light)	0.040466	0.000791773	0.244658	FALSE
RQ(dark)	-0.076904	2.80206e-10	8.65836e-08	TRUE
RQ(early-dark)	-0.078153	1.4789e-10	4.56979e-08	TRUE
RQ(early-light)	-0.103317	2.35314e-17	7.27119e-15	TRUE
RQ(late-dark)	-0.055143	6.11185e-06	0.00188856	TRUE
RQ(late-light)	-0.096299	2.47168e-15	7.63749e-13	TRUE
RQ(light)	-0.084046	6.01591e-12	1.85892e-09	TRUE
VCO2(dark)	-0.25895	5.79829e-102	1.79167e-99	TRUE
VCO2(early-dark)	-0.259906	1.23259e-102	3.80869e-100	TRUE
VCO2(early-light)	-0.287003	3.03822e-125	9.3881e-123	TRUE
VCO2(late-dark)	-0.206504	1.0708e-65	3.30878e-63	TRUE
VCO2(late-light)	-0.233466	1.88151e-83	5.81387e-81	TRUE
VCO2(light)	-0.246051	3.98386e-92	1.23101e-89	TRUE
VH2O(dark)	-0.194977	5.35902e-55	1.65594e-52	TRUE
VH2O(early-dark)	-0.202487	3.57292e-59	1.10403e-56	TRUE
VH2O(early-light)	-0.182374	2.42884e-48	7.50511e-46	TRUE
VH2O(late-dark)	-0.164809	8.45124e-40	2.61143e-37	TRUE
VH2O(late-light)	-0.204268	3.30476e-60	1.02117e-57	TRUE
VH2O(light)	-0.188985	1.43761e-51	4.44223e-49	TRUE
VO2(dark)	-0.235073	1.24054e-84	3.83327e-82	TRUE
VO2(early-dark)	-0.232128	9.90477e-83	3.06057e-80	TRUE
VO2(early-light)	-0.20351	5.08508e-64	1.57129e-61	TRUE
VO2(late-dark)	-0.176204	1.91196e-48	5.90795e-46	TRUE
VO2(late-light)	-0.14546	1.41051e-33	4.35847e-31	TRUE
VO2(light)	-0.142006	5.9456e-32	1.83719e-29	TRUE
Water(dark)	-0.11129	3.76577e-20	1.16362e-17	TRUE
Water(early-dark)	-0.035205	0.003631	1.12198	FALSE
Water(early-light)	-0.197399	8.58133e-60	2.65163e-57	TRUE
Water(late-dark)	-0.065422	6.47986e-08	2.00228e-05	TRUE
Water(late-light)	-0.068003	1.92889e-08	5.96028e-06	TRUE
Water(light)	-0.051001	2.60958e-05	0.00806361	TRUE
WheelMeters(dark)	-0.264704	4.36367e-85	1.34837e-82	TRUE
WheelMeters(early-dark)	-0.256461	4.09306e-80	1.26476e-77	TRUE
WheelMeters(early-light)	-0.150764	8.10094e-29	2.50319e-26	TRUE
WheelMeters(late-dark)	-0.231701	9.81975e-66	3.0343e-63	TRUE
WheelMeters(late-light)	-0.022684	0.0936572	28.9401	FALSE
WheelMeters(light)	0.069006	3.60537e-07	0.000111406	TRUE
WheelSpeed(dark)	-0.154354	1.28754e-37	3.9785e-35	TRUE
WheelSpeed(early-dark)	-0.153979	1.91685e-37	5.92307e-35	TRUE
WheelSpeed(early-light)	-0.053136	1.02524e-05	0.00316799	TRUE
WheelSpeed(late-dark)	-0.135311	2.67452e-29	8.26427e-27	TRUE
WheelSpeed(late-light)	0.040662	0.000733954	0.226792	FALSE
WheelSpeed(light)	0.127593	4.15243e-26	1.2831e-23	TRUE
XBreak(dark)	0.078741	7.12364e-11	2.20121e-08	TRUE
XBreak(early-dark)	0.141318	1.30401e-31	4.0294e-29	TRUE
XBreak(early-light)	-0.142617	3.65087e-32	1.12812e-29	TRUE
XBreak(late-dark)	0.083636	4.41347e-12	1.36376e-09	TRUE
XBreak(late-light)	-0.022941	0.057562	17.7867	FALSE
XBreak(light)	-0.017962	0.137823	42.5872	FALSE
YBreak(dark)	0.210687	4.07527e-68	1.25926e-65	TRUE
YBreak(early-dark)	0.280216	5.01383e-119	1.54927e-116	TRUE
YBreak(early-light)	-0.101091	5.85253e-17	1.80843e-14	TRUE
YBreak(late-dark)	0.2033	1.49998e-63	4.63493e-61	TRUE
YBreak(late-light)	0.084098	3.36559e-12	1.03997e-09	TRUE
YBreak(light)	0.054984	5.55849e-06	0.00171757	TRUE
ZBreak(dark)	-0.014176	0.25204	77.8802	FALSE
ZBreak(early-dark)	0.068066	3.80313e-08	1.17517e-05	TRUE
ZBreak(early-light)	-0.175087	1.9495e-45	6.02396e-43	TRUE
ZBreak(late-dark)	0.040846	0.000965496	0.298338	FALSE
ZBreak(late-light)	-0.002862	0.817121	252.49	FALSE
ZBreak(light)	0.00105	0.932532	288.152	FALSE
Rest(dark)	0.202936	2.84759e-63	8.79906e-61	TRUE
Rest(early-dark)	0.156047	3.39311e-38	1.04847e-35	TRUE
Rest(early-light)	0.035171	0.00349133	1.07882	FALSE
Rest(late-dark)	0.077972	1.00129e-10	3.09398e-08	TRUE
Rest(late-light)	0.019605	0.103399	31.9502	FALSE
Rest(light)	0.014553	0.227687	70.3553	FALSE
Sleep(dark)	0.084995	8.84171e-12	2.73209e-09	TRUE
Sleep(early-dark)	0.085774	7.59228e-12	2.34601e-09	TRUE
Sleep(early-light)	0.067737	2.23003e-08	6.89078e-06	TRUE
Sleep(late-dark)	0.016785	0.170076	52.5536	FALSE
Sleep(late-light)	-0.017927	0.138343	42.7481	FALSE
Sleep(light)	-0.020263	0.0943392	29.1508	FALSE
Active(dark)	-0.169544	3.17079e-44	9.79773e-42	TRUE
Active(early-dark)	-0.133001	5.84397e-28	1.80579e-25	TRUE
Active(early-light)	-0.168111	4.5645e-40	1.41043e-37	TRUE
Active(late-dark)	-0.149212	3.76464e-34	1.16327e-31	TRUE
Active(late-light)	-0.082692	9.51223e-11	2.93928e-08	TRUE
Active(light)	-0.033602	0.0142653	4.40797	FALSE
Run(dark)	-0.279916	1.13476e-118	3.50642e-116	TRUE
Run(early-dark)	-0.278589	8.45769e-118	2.61343e-115	TRUE
Run(early-light)	-0.171416	8.46869e-43	2.61682e-40	TRUE
Run(late-dark)	-0.245618	3.383e-91	1.04535e-88	TRUE
Run(late-light)	-0.104199	8.90785e-17	2.75252e-14	TRUE
Run(light)	-0.057204	1.7293e-05	0.00534353	TRUE
Eat&Drink(dark)	0.11996	3.17407e-23	9.80787e-21	TRUE
Eat&Drink(early-dark)	0.157366	7.60106e-39	2.34873e-36	TRUE
Eat&Drink(early-light)	-0.129481	9.56144e-27	2.95448e-24	TRUE
Eat&Drink(late-dark)	0.093884	7.87275e-15	2.43268e-12	TRUE
Eat&Drink(late-light)	-0.010464	0.386574	119.451	FALSE
Eat&Drink(light)	-0.008013	0.518368	160.176	FALSE
Eat(dark)	0.180737	3.10777e-50	9.60302e-48	TRUE
Eat(early-dark)	0.180244	3.46584e-50	1.07094e-47	TRUE
Eat(early-light)	-0.04667	0.000107112	0.0330975	TRUE
Eat(late-dark)	0.167621	8.72865e-44	2.69715e-41	TRUE
Eat(late-light)	0.05228	1.41675e-05	0.00437775	TRUE
Eat(light)	0.041337	0.000615999	0.190344	FALSE
AllMeters(lights-on-ratio)	0.063446	1.43633e-07	4.43828e-05	TRUE
BodyMass(lights-on-ratio)	0.055059	4.8604e-06	0.00150186	TRUE
Food(lights-on-ratio)	0.04062	0.0016011	0.494738	FALSE
KCal_hr(lights-on-ratio)	-0.091227	3.62671e-14	1.12065e-11	TRUE
PedMeters(lights-on-ratio)	0.064725	8.92638e-08	2.75825e-05	TRUE
PedSpeed(lights-on-ratio)	-0.017284	0.168826	52.1672	FALSE
RQ(lights-on-ratio)	0.045326	0.000202766	0.0626547	FALSE
VCO2(lights-on-ratio)	-0.057066	2.27139e-06	0.000701859	TRUE
VH2O(lights-on-ratio)	-0.001922	0.877614	271.183	FALSE
VO2(lights-on-ratio)	-0.094801	3.57121e-15	1.1035e-12	TRUE
Water(lights-on-ratio)	-0.02545	0.0716155	22.1292	FALSE
WheelMeters(lights-on-ratio)	-0.13446	1.07764e-22	3.32992e-20	TRUE
WheelSpeed(lights-on-ratio)	-0.102879	2.07663e-15	6.4168e-13	TRUE
XBreak(lights-on-ratio)	0.084269	3.94335e-12	1.21849e-09	TRUE
YBreak(lights-on-ratio)	0.081328	1.69585e-11	5.24019e-09	TRUE
ZBreak(lights-on-ratio)	0.029811	0.0162645	5.02573	FALSE
Rest(lights-on-ratio)	0.076859	2.02756e-10	6.26516e-08	TRUE
Sleep(lights-on-ratio)	0.050871	7.08935e-05	0.0219061	TRUE
Active(lights-on-ratio)	-0.1114	1.79606e-12	5.54983e-10	TRUE
Run(lights-on-ratio)	-0.104165	1.40024e-12	4.32674e-10	TRUE
Eat&Drink(lights-on-ratio)	0.067115	9.46629e-08	2.92508e-05	TRUE
Eat(lights-on-ratio)	0.149316	5.25243e-35	1.623e-32	TRUE
AllMeters(lights-off-ratio)	-0.242071	2.72787e-89	8.42911e-87	TRUE
BodyMass(lights-off-ratio)	-0.057389	1.90297e-06	0.000588019	TRUE
Food(lights-off-ratio)	-0.225746	1.94151e-74	5.99926e-72	TRUE
KCal_hr(lights-off-ratio)	0.072323	1.93265e-09	5.9719e-07	TRUE
PedMeters(lights-off-ratio)	-0.238509	1.9594e-86	6.05454e-84	TRUE
PedSpeed(lights-off-ratio)	-0.127369	7.99763e-26	2.47127e-23	TRUE
RQ(lights-off-ratio)	-0.078299	1.41657e-10	4.3772e-08	TRUE
VCO2(lights-off-ratio)	0.027443	0.0231494	7.15317	FALSE
VH2O(lights-off-ratio)	-0.011387	0.361638	111.746	FALSE
VO2(lights-off-ratio)	0.073233	1.21027e-09	3.73972e-07	TRUE
Water(lights-off-ratio)	-0.189301	9.67563e-50	2.98977e-47	TRUE
WheelMeters(lights-off-ratio)	0.053296	9.24455e-05	0.0285657	TRUE
WheelSpeed(lights-off-ratio)	0.093074	4.15832e-13	1.28492e-10	TRUE
XBreak(lights-off-ratio)	-0.246553	2.41978e-91	7.47713e-89	TRUE
YBreak(lights-off-ratio)	-0.264341	7.23289e-106	2.23496e-103	TRUE
ZBreak(lights-off-ratio)	-0.192151	4.89521e-54	1.51262e-51	TRUE
Rest(lights-off-ratio)	-0.114181	1.03559e-20	3.19998e-18	TRUE
Sleep(lights-off-ratio)	-0.056053	0.000127672	0.0394507	TRUE
Active(lights-off-ratio)	-0.129476	1.39909e-22	4.3232e-20	TRUE
Run(lights-off-ratio)	-0.050705	7.34146e-05	0.0226851	TRUE
Eat&Drink(lights-off-ratio)	-0.210434	1.58832e-66	4.90791e-64	TRUE
Eat(lights-off-ratio)	-0.218696	7.95882e-69	2.45928e-66	TRUE
