## Supplementary material for "Automated, high-dimensional evaluation of physiological aging and resilience in outbred mice": Table S2 - Clusters

### Sheet: cluster_features
Cluster-0	Cluster-1	Cluster-2	Cluster-3	Cluster-4	Cluster-5	Cluster-6	Cluster-7	Cluster-8	Cluster-9	Cluster-10	Cluster-11	Cluster-12	Cluster-13	Cluster-14	Cluster-15	Cluster-16	Cluster-17	Cluster-18	Cluster-19
Overall circadian switching	Food and water intake	Movement during high activity	High activity pattern	Wheel during high activity	Movement during low activity	Eating and drinking pattern	Wheel during light phase	Maximum energy output	Initial light phase behavior	Respiratory quotient	Body Mass	Sleep and rest pattern	VH2O	Basal metabolic rate	Overall movement	Eating and drinking during light phase	High activity circadian switching	CO2 production	Wheel during low activity
AllMeters(late-light)	Food	PedSpeed	ACTIVE occupancy	WheelMeters	AllMeters(REST)	Food(REST)	WheelMeters(early-light)	KCal_hr	AllMeters(early-light)	RQ	BodyMass	REST occupancy	VH2O	VO2	AllMeters	AllMeters(light)	KCal_hr(lights-off-ratio)	VCO2	WheelMeters(REST)
Food(late-light)	ZBreak	AllMeters(RUN)	RUN occupancy	WheelSpeed	AllMeters(SLEEP)	Food(SLEEP)	WheelMeters(late-light)	KCal_hr(ACTIVE)	Food(early-light)	RQ(REST)	BodyMass(REST)	SLEEP occupancy	Water	KCal_hr(REST)	PedMeters	Food(light)	VCO2(lights-off-ratio)	VCO2(REST)	WheelMeters(EAT&DRINK)
PedMeters(late-light)	Food(EAT&DRINK)	AllMeters(EAT&DRINK)	EAT occupancy	WheelMeters(ACTIVE)	PedMeters(REST)	Food(RUN)	WheelMeters(light)	KCal_hr(RUN)	PedMeters(early-light)	RQ(SLEEP)	BodyMass(SLEEP)	Sleeping num period	VH2O(REST)	KCal_hr(SLEEP)	XBreak	PedMeters(light)	VH2O(lights-off-ratio)	VCO2(SLEEP)	WheelMeters(EAT)
PedSpeed(late-light)	Food(EAT)	AllMeters(EAT)	Food(ACTIVE)	WheelMeters(RUN)	PedMeters(SLEEP)	Water(REST)	WheelSpeed(early-light)	VCO2(RUN)	PedSpeed(early-light)	RQ(ACTIVE)	BodyMass(ACTIVE)	Sleeping mean period	VH2O(SLEEP)	KCal_hr(EAT&DRINK)	YBreak	PedSpeed(light)	VO2(lights-off-ratio)	VCO2(ACTIVE)	WheelSpeed(REST)
Water(late-light)	Water(ACTIVE)	PedMeters(RUN)	Exercising num period	WheelSpeed(ACTIVE)	PedSpeed(REST)	Water(SLEEP)	WheelSpeed(late-light)	VO2(RUN)	Water(early-light)	RQ(RUN)	BodyMass(RUN)	Sleeping mean interval	VH2O(ACTIVE)	KCal_hr(EAT)	EAT&DRINK occupancy	Water(light)	WheelMeters(lights-off-ratio)	VCO2(EAT&DRINK)	WheelSpeed(EAT&DRINK)
XBreak(late-light)	Water(EAT&DRINK)	PedMeters(EAT&DRINK)	Exercising mean period	WheelSpeed(RUN)	PedSpeed(SLEEP)	Water(RUN)	WheelSpeed(light)	KCal_hr(dark)	XBreak(early-light)	RQ(EAT&DRINK)	BodyMass(EAT&DRINK)	Sleeping max period	VH2O(RUN)	VO2(REST)	AllMeters(ACTIVE)	XBreak(light)	WheelSpeed(lights-off-ratio)	VCO2(EAT)	WheelSpeed(EAT)
YBreak(late-light)	ZBreak(EAT&DRINK)	PedMeters(EAT)	Exercising mean interval	ZBreak(ACTIVE)	XBreak(REST)	Water(EAT)	ACTIVE occupancy(early-light)	KCal_hr(early-dark)	YBreak(early-light)	RQ(EAT)	BodyMass(EAT)	Sleeping max interval	VH2O(EAT&DRINK)	VO2(SLEEP)	PedMeters(ACTIVE)	YBreak(light)	SLEEP occupancy(lights-off-ratio)	VCO2(early-light)
ZBreak(late-light)	ZBreak(EAT)	PedSpeed(ACTIVE)	Exercising max period	WheelMeters(dark)	XBreak(SLEEP)	WheelMeters(SLEEP)	ACTIVE occupancy(late-light)	KCal_hr(late-dark)	ZBreak(early-light)	RQ(dark)	BodyMass(dark)	REST occupancy(dark)	VH2O(EAT)	VO2(ACTIVE)	XBreak(ACTIVE)	ZBreak(light)		VCO2(late-light)
EAT&DRINK occupancy(late-light)	Food(dark)	PedSpeed(RUN)	Exercising max interval	WheelMeters(early-dark)	YBreak(REST)	WheelSpeed(SLEEP)	ACTIVE occupancy(light)	VCO2(dark)	EAT&DRINK occupancy(early-light)	RQ(early-dark)	BodyMass(early-dark)	REST occupancy(early-light)	VH2O(dark)	VO2(EAT&DRINK)	XBreak(EAT&DRINK)	EAT&DRINK occupancy(light)		VCO2(light)
AllMeters(lights-on-ratio)	Food(early-dark)	PedSpeed(EAT&DRINK)	SLEEP occupancy(early-dark)	WheelMeters(late-dark)	YBreak(SLEEP)	YBreak(EAT)	RUN occupancy(early-light)	VCO2(early-dark)	AllMeters(lights-off-ratio)	RQ(early-light)	BodyMass(early-light)	REST occupancy(late-dark)	VH2O(early-dark)	VO2(EAT)	XBreak(EAT)	EAT occupancy(early-light)
Food(lights-on-ratio)	Food(late-dark)	PedSpeed(EAT)	ACTIVE occupancy(dark)	WheelSpeed(dark)		ZBreak(REST)	RUN occupancy(late-light)	VCO2(late-dark)	Food(lights-off-ratio)	RQ(late-dark)	BodyMass(late-dark)	REST occupancy(late-light)	VH2O(early-light)	KCal_hr(early-light)	YBreak(ACTIVE)	EAT occupancy(late-light)
KCal_hr(lights-on-ratio)	PedSpeed(late-dark)	XBreak(RUN)	ACTIVE occupancy(early-dark)	WheelSpeed(early-dark)		ZBreak(SLEEP)	RUN occupancy(light)	VO2(dark)	PedMeters(lights-off-ratio)	RQ(late-light)	BodyMass(late-light)	REST occupancy(light)	VH2O(late-dark)	KCal_hr(late-light)	YBreak(EAT&DRINK)	EAT occupancy(light)
PedMeters(lights-on-ratio)	Water(late-dark)	YBreak(RUN)	ACTIVE occupancy(late-dark)	WheelSpeed(late-dark)		ZBreak(RUN)	ACTIVE occupancy(lights-off-ratio)	VO2(early-dark)	PedSpeed(lights-off-ratio)	RQ(light)	BodyMass(light)	SLEEP occupancy(dark)	VH2O(late-light)	KCal_hr(light)	AllMeters(dark)
PedSpeed(lights-on-ratio)	ZBreak(dark)	PedSpeed(dark)	RUN occupancy(dark)	REST occupancy(early-dark)		Feeding num period	RUN occupancy(lights-off-ratio)	VO2(late-dark)	RQ(lights-off-ratio)			SLEEP occupancy(early-light)	VH2O(light)	VO2(early-light)	AllMeters(early-dark)
RQ(lights-on-ratio)	ZBreak(early-dark)	PedSpeed(early-dark)	RUN occupancy(early-dark)			Feeding mean period			Water(lights-off-ratio)			SLEEP occupancy(late-dark)	Water(dark)	VO2(late-light)	AllMeters(late-dark)
VCO2(lights-on-ratio)	ZBreak(late-dark)		RUN occupancy(late-dark)			Feeding mean interval			XBreak(lights-off-ratio)			SLEEP occupancy(late-light)	Water(early-dark)	VO2(light)	PedMeters(dark)
VH2O(lights-on-ratio)	BodyMass(lights-on-ratio)		EAT occupancy(dark)			Feeding max period			YBreak(lights-off-ratio)			SLEEP occupancy(light)			PedMeters(early-dark)
VO2(lights-on-ratio)	EAT occupancy(lights-on-ratio)		EAT occupancy(early-dark)			Feeding max interval			ZBreak(lights-off-ratio)						PedMeters(late-dark)
Water(lights-on-ratio)	BodyMass(lights-off-ratio)		EAT occupancy(late-dark)			REST occupancy(lights-on-ratio)			EAT&DRINK occupancy(lights-off-ratio)						XBreak(dark)
WheelMeters(lights-on-ratio)			REST occupancy(lights-off-ratio)												XBreak(early-dark)
WheelSpeed(lights-on-ratio)			EAT occupancy(lights-off-ratio)												XBreak(late-dark)
XBreak(lights-on-ratio)															YBreak(dark)
YBreak(lights-on-ratio)															YBreak(early-dark)
ZBreak(lights-on-ratio)															YBreak(late-dark)
SLEEP occupancy(lights-on-ratio)															EAT&DRINK occupancy(dark)
ACTIVE occupancy(lights-on-ratio)															EAT&DRINK occupancy(early-dark)
RUN occupancy(lights-on-ratio)															EAT&DRINK occupancy(late-dark)
EAT&DRINK occupancy(lights-on-ratio)
